# *FAAH*, *SLC6A4*, and *BDNF* variants are not associated with psychosocial stress and mental health outcomes in a population of Syrian refugee youth

**DOI:** 10.1101/685636

**Authors:** Christopher J. Clukay, Anthony Matarazzo, Rana Dajani, Kristin Hadfield, Catherine Panter-Brick, Connie J. Mulligan

## Abstract

The developmental origins of health and disease (DOHaD) hypothesis posits that early childhood stressors disproportionately impact adult health. Numerous studies have found adult mental health to be associated with childhood adversities and genetic variants, particularly in genes related to neurochemistry. However, few studies have examined the way interactive effects may manifest over time and fewer still include protective factors, like resilience. Our group has previously found associations between the monoamine oxidase A gene, *MAOA*, and a contextually-specific measure of resilience with a measure of perceived psychosocial stress over time in Syrian refugee youth. In this study, we work with the same sample of adolescents to test genetic variants in three additional candidate genes (*FAAH*, the 5-HTTLPR region of *SLC6A4*, and *BDNF*) for associations with six psychosocial stress and mental health outcomes. Using multi-level modeling, we find no association between variants in these candidate genes and psychosocial stress or mental health outcomes. Our analysis included tests for both direct genetic effects and interactions with lifetime trauma and resilience. Negative results, such as the lack of genetic associations with outcome measures, provides a more complete framework in which to better understand positive results and associations.
