## Supplemental Table 1 for "*FAAH*, *SLC6A4*, and *BDNF* variants are not associated with psychosocial stress and mental health outcomes in a population of Syrian refugee youth"

### Sheet: Sheet1
Table S1: Mixed-effects models testing for the significance of FAAH
	Perceived Stress Scale (PSS)				Human Distress Scale (HDISTRESS)				Human Insecurity Scale (HINSECURITY)				Arab Youth Mental Health Scale (AYMH)				Strengths and Difficulties Questionnaire (SDQ)				Children's Revised Impact of Events Scale (CRIES-8)
	Beta	Std. Error	p value		Beta	Std. Error	p value		Beta	Std. Error	p value		Beta	Std. Error	p value		Beta	Std. Error	p value		Beta	Std. Error	p value
Model 1. Testing for effects of FAAH
Time only (Weeks)	-0.057885	0.0120606	1.83508e-06		-0.16505	0.0321435	3.61652e-07		-0.0318	0.0353204	0.368096		-0.04932	0.014202	0.000538881		-0.059324	0.00914459	1.6056e-10		0.048825	0.0237169	0.0399667
FAAH = Base + FAAH + FAAH*Time
FAAH	-0.13923	0.584349	0.809998		0.268181	1.78473	0.879487						-0.008423	0.762374	0.991106		-0.61837	0.516656	0.227388		1.52143	1.01518	0.130689
FAAH*Time	-0.0043	0.0249215	0.861681		0.042149	0.066212	0.520433						0.014642	0.029672	0.618403		0.018558	0.0184959	0.311719		0.029911	0.047611	0.525903
Model 2. Testing for effects of FAAH and Trauma exposure
Time only (Weeks)	-0.057885	0.0120606	1.83508e-06		-0.16505	0.0321435	3.61652e-07		-0.0318	0.0353204	0.368096		-0.04932	0.014202	0.000538881		-0.059324	0.00914459	1.6056e-10		0.048825	0.0237169	0.0399667
FAAH + Trauma = Base + FAAH + FAAH*Time + Trauma + Trauma*Time
FAAH	-0.247384	0.584798	0.669089		-0.225677	1.77946	0.898039						-0.395037	0.738158	0.588741		-0.689596	0.51829	0.179113		0.91552	0.966187	0.338313
FAAH*Time	-0.004386	0.0250635	0.859562		0.053535	0.066196	0.413663						0.019156	0.02959	0.512891		0.01985	0.0185738	0.280631		0.03672	0.047206	0.431557
Trauma	0.170887	0.0898219	0.0553458		0.748898	0.275012	0.00625183						0.632466	0.113307	3.16959e-08		0.11447	0.0794373	0.145968		0.961249	0.148229	1.97965e-10
Trauma*Time	4.3e-05	0.0041113	0.991489		-0.020257	0.011015	0.0641193						-0.006463	0.004854	0.178846		-0.002259	0.0030869	0.459519		-0.005865	0.007592	0.43569
Interaction = Base + FAAH + FAAH*Time + Trauma + Trauma*Time
FAAH*Trauma	-0.029507	0.178722	0.867379		0.455594	0.544887	0.397714						-0.269907	0.224867	0.225317		-0.061923	0.15796	0.691811		-0.282972	0.29495	0.331829
FAAH*Trauma*Time	-0.004731	0.0078699	0.54295		-0.007181	0.021006	0.729325						0.00514	0.009283	0.575436		0.00814	0.0058703	0.163017		0.014383	0.01499	0.331264
Model 3. Testing for effects of FAAH and Resilience
Time only (Weeks)	-0.072962	0.0143534	4.85393e-07		-0.18508	0.0393102	3.39538e-06		-0.04583	0.0429031	0.285435		-0.04634	0.0169647	0.00647864		-0.04896	0.0108619	8.28301e-06		0.055467	0.0262852	0.0350799
FAAH = Base + FAAH + FAAH*Time
FAAH	-0.120542	0.685129	0.858683		0.72094	2.08329	0.726205						-0.267028	0.919439	0.768844		-0.323124	0.559489	0.558989		2.12745	1.15481	0.0627206
FAAH*Time	-0.015449	0.0304409	0.607276		0.043999	0.084017	0.595996						0.03366	0.036438	0.349684		0.024792	0.0228371	0.271902		0.040483	0.054929	0.455903
FAAH + Resilience = Base + FAAH + FAAH*Time + Trauma + Trauma*Time + Resilience
FAAH	-0.22667	0.627375	0.713938		-0.100264	1.96779	0.958773						-0.69055	0.829692	0.398601		-0.419588	0.519106	0.412334		1.3884	1.07199	0.189045
FAAH*Time	-0.03023	0.02954	0.298951		0.032345	0.083805	0.695307						0.02677	0.035815	0.448013		0.016416	0.0219712	0.448325		0.048194	0.05426	0.367223
Trauma	0.29641	0.095742	0.00189144		1.33349	0.303116	1.20538e-05						0.77448	0.126471	1.67672e-09		0.23432	0.0791491	0.00287717		1.12522	0.163785	1.96737e-11
Trauma*Time	0.00624	0.004733	0.18137		-0.018275	0.013484	0.170152						-0.00581	0.005747	0.305422		-0.000582	0.0035261	0.866955		-0.004748	0.008642	0.576862
Resilience	-0.3252	0.041161	9.88099e-15		-0.515277	0.121837	2.44017e-05						-0.3168	0.051777	1.54206e-09		-0.259758	0.032029	1.33227e-15		0.087744	0.071759	0.215077
Interaction = Base + FAAH + FAAH*Time + Trauma + Trauma*Time + Resilience + FAAH*Resilience
FAAH*Resilience	-0.00194	0.085764	0.981753		0.179988	0.253912	0.476362						0.04816	0.107875	0.65079		0.065275	0.066706	0.320209		0.071791	0.148266	0.626469
NOTE: Time only models do not include covariates. Base models include covariates for age, study site, sex, and intervention. Significance was tested individually for FAAH, Trauma or Resilience with respect to association with the intercept of the outcome measures (reported as FAAH or Trauma or Resilience) and for Trauma and FAAH for association with the slope of the outcome measures (reported as …
