## Supplemental Table 2 for "*FAAH*, *SLC6A4*, and *BDNF* variants are not associated with psychosocial stress and mental health outcomes in a population of Syrian refugee youth"

### Sheet: Sheet1
Table S2: Mixed-effects models testing for the significance of 5-HTTLPR
	Perceived Stress Scale (PSS)				Human Distress Scale (HDISTRESS)				Human Insecurity Scale (HINSECURITY)				Arab Youth Mental Health Scale (AYMH)				Strengths and Difficulties Questionnaire (SDQ)				Children's Revised Impact of Events Scale (CRIES-8)
	Beta	Std. Error	p value		Beta	Std. Error	p value		Beta	Std. Error	p value		Beta	Std. Error	p value		Beta	Std. Error	p value		Beta	Std. Error	p value
Model 1. Testing for effects of 5-HTTLPR
Time only (Weeks)	-0.064542	0.0118285	6.2127e-08		-0.1716	0.0313462	5.9992e-08		-0.02737	0.0349159	0.433003		-0.05362	0.0137767	0.000107533		-0.063287	0.00900907	5.22826e-12		0.044404	0.023747	0.0619912
5-HTTLPR = Base + 5-HTTLPR + 5-HTTLPR*Time
5-HTTLPR	0.963871	0.738563	0.18821		2.16089	2.25756	0.334501						0.411121	0.958643	0.665235		0.771761	0.66252	0.240444
5-HTTLPR*Time	0.019366	0.0321567	0.54352		-0.062122	0.086503	0.468605						-0.032572	0.037923	0.385953		-0.01379	0.0244461	0.569106
Model 2. Testing for effects of 5-HTTLPR and Trauma exposure
Time only (Weeks)	-0.064542	0.0118285	6.2127e-08		-0.1716	0.0313462	5.9992e-08		-0.02737	0.0349159	0.433003		-0.05362	0.0137767	0.000107533		-0.063287	0.00900907	5.22826e-12		0.044404	0.023747	0.0619912
5-HTTLPR + Trauma = Base + 5-HTTLPR + 5-HTTLPR*Time + Trauma + Trauma*Time
5-HTTLPR	0.906798	0.737761	0.214561		1.8527	2.24261	0.404139						0.182531	0.925381	0.842028		0.73853	0.662644	0.260706
5-HTTLPR*Time	0.019111	0.0322065	0.548948		-0.057857	0.086231	0.497733						-0.032651	0.03766	0.380846		-0.013257	0.0244699	0.584004
Trauma	0.140468	0.0897348	0.114467		0.74381	0.27343	0.00627364						0.617186	0.112272	4.95952e-08		0.099254	0.0803245	0.212301
Trauma*Time	-0.000746	0.0040706	0.853011		-0.019541	0.010879	0.0703078						-0.006165	0.004756	0.190522		-0.00276	0.0030839	0.365716
Interaction = Base + 5-HTTLPR + 5-HTTLPR*Time + Trauma + Trauma*Time
5-HTTLPR*Trauma	-0.41505	0.236283	0.0767224		-1.61814	0.726172	0.0247463						-0.42746	0.297001	0.146834		-0.270251	0.213219	0.201223
5-HTTLPR*Trauma*Time	-0.02096	0.0096434	0.0280826		-0.045659	0.025794	0.073531						-0.011559	0.011294	0.301188		0.001121	0.0073232	0.877041
Model 3. Testing for effects of 5-HTTLPR and Resilience
Time only (Weeks)	-0.077372	0.0143378	9.56765e-08		-0.19368	0.039281	1.13559e-06		-0.04599	0.0432569	0.287507		-0.04899	0.0167519	0.00356403		-0.052649	0.0109181	1.94707e-06		0.053641	0.0267273	0.0450007
5-HTTLPR = Base + 5-HTTLPR + 5-HTTLPR*Time
5-HTTLPR	0.981909	0.862841	0.249655		3.08793	2.62162	0.233653						0.955502	1.15299	0.401774		0.199061	0.718507	0.779251		0.14227	1.4942	0.923181
5-HTTLPR*Time	-0.015285	0.0392954	0.693714		-0.195995	0.108161	0.0668083						-0.031323	0.046631	0.496738		0.001968	0.0297789	0.94664		-0.084852	0.077664	0.268628
5-HTTLPR + Resilience = Base + 5-HTTLPR + 5-HTTLPR*Time + Trauma + Trauma*Time + Resilience
5-HTTLPR	0.34775	0.791549	0.655836		1.66587	2.45497	0.49114						0.17221	1.03642	0.866169		-0.276582	0.665188	0.673078		-0.175704	1.3872	0.897648
5-HTTLPR*Time	-0.02457	0.038069	0.512291		-0.206426	0.107443	0.0513733						-0.04341	0.045812	0.336893		-0.001774	0.028635	0.949858		-0.091788	0.076629	0.223851
Trauma	0.27992	0.09537	0.00318906		1.36753	0.297188	4.76426e-06						0.76343	0.124357	1.56075e-09		0.237245	0.0800874	0.00285532		1.13271	0.166306	2.79722e-11
Trauma*Time	0.00516	0.004708	0.265635		1.5956	0.335081	0.132276						-0.0062	0.005673	0.268182		-0.001213	0.0035473	0.728584		-0.004628	0.008755	0.591209
Resilience	-0.32568	0.041748	2.04281e-14		-0.559725	0.122241	5.34578e-06						-0.31964	0.051963	1.44423e-09		-0.264326	0.0328919	2.44249e-15		0.094948	0.074235	0.194505
Interaction = Base + 5-HTTLPR + 5-HTTLPR*Time + Trauma + Trauma*Time + Resilience + 5-HTTLPR*Resilience
5-HTTLPR*Resilience	-0.14116	0.105961	0.176095		0.15987	0.309951	0.6012						0.05706	0.131793	0.660133		0.055009	0.083307	0.502182		0.327703	0.190247	0.0826016
NOTE: Time only models do not include covariates. Base models include covariates for age, study site, sex, and intervention. Significance was tested individually for 5-HTTLPR, Trauma or Resilience with respect to association with the intercept of the outcome measures (reported as 5-HTTLPR or Trauma or Resilience) and for Trauma and 5-HTTLPR for association with the slope of the outcome measures (…
