## Supplemental Table 3 for "*FAAH*, *SLC6A4*, and *BDNF* variants are not associated with psychosocial stress and mental health outcomes in a population of Syrian refugee youth"

### Sheet: Sheet1
Table S3: Mixed-effects models testing for the significance of BDNF in males
	Perceived Stress Scale (PSS)				Human Distress Scale (HDISTRESS)				Human Insecurity Scale (HINSECURITY)				Arab Youth Mental Health Scale (AYMH)				Strengths and Difficulties Questionnaire (SDQ)				Children's Revised Impact of Events Scale (CRIES-8)
	Beta	Std. Error	p value		Beta	Std. Error	p value		Beta	Std. Error	p value		Beta	Std. Error	p value		Beta	Std. Error	p value		Beta	Std. Error	p value
Model 1. Testing for effects of BDNF
Time only (Weeks)	-0.078949	0.0164929	2.22537e-06		-0.10197	0.0463866	0.0280668		-0.04298	0.0512253	0.401026		-0.05603	0.0198629	0.00502357		-0.059959	0.013381	9.73851e-06		-0.008063	0.0330391	0.806765
BDNF = Base + BDNF + BDNF*Time
BDNF	1.01044	0.741895	0.168713		4.41223	2.24181	0.0476767						1.56576	0.998722	0.113213		0.997284	0.716803	0.158971
BDNF*Time	0.019965	0.038135	0.595113		-0.080006	0.107768	0.451325						-0.010311	0.046744	0.822692		0.004734	0.029853	0.872251
Model 2. Testing for effects of BDNF and Trauma exposure
Time only (Weeks)	-0.078949	0.0164929	2.22537e-06		-0.10197	0.0463866	0.0280668		-0.04298	0.0512253	0.401026		-0.05603	0.0198629	0.00502357		-0.059959	0.013381	9.73851e-06		-0.008063	0.0330391	0.806765
BDNF + Trauma = Base + BDNF + BDNF*Time + Trauma + Trauma*Time
BDNF	0.933128	0.744809	0.204117		4.09716	2.24867	0.0659171						1.17399	0.961781	0.215974		0.839277	0.714208	0.232753
BDNF*Time	0.020898	0.038246	0.578105		-0.078834	0.107786	0.457129						-0.005492	0.046415	0.904079		-0.006727	0.004465	0.871515
Trauma	0.118299	0.113866	0.292104		0.445412	0.344059	0.189499						0.65948	0.147396	8.73671e-06		0.222379	0.110019	0.0407111
Trauma*Time	-0.002309	0.005766	0.683422		-0.016454	0.016199	0.302829						-0.003294	0.006979	0.630787		0.004738	0.029789	0.12557
Interaction = Base + BDNF + BDNF*Time + Trauma + Trauma*Time
BDNF*Trauma	0.343708	0.211614	0.0983018		-0.008887	0.642794	0.988751						-0.146847	0.274801	0.585932		0.072206	0.20507	0.719573
BDNF*Trauma*Time	-0.001657	0.0112	0.879995		0.03958	0.031347	0.197765						0.016532	0.013499	0.21168		-0.003508	0.008665	0.679361
Model 3. Testing for effects of BDNF and Resilience
Time only (Weeks)	-0.065391	0.0172439	0.000179361		-0.05661	0.0482617	0.241155		-0.00712	0.0551339	0.896963		-0.03478	0.0213622	0.103673		-0.037167	0.01398	0.00817975		0.020453	0.0332898	0.538168
BDNF = Base + BDNF + BDNF*Time
BDNF	0.516351	0.899654	0.559575		2.2521	2.68078	0.393072										0.557388	0.783854	0.469258
BDNF*Time	0.029273	0.040927	0.467473		-0.01047	0.115285	0.926216										0.011457	0.032852	0.723377
BDNF + Resilience = Base + BDNF + BDNF*Time + Trauma + Trauma*Time + Resilience
BDNF	0.1607	0.847798	0.846448		1.09715	2.59991	0.666363										0.01827	0.698153	0.978655
BDNF*Time	0.03951	0.039745	0.310105		0.01537	0.111883	0.888089										0.02267	0.029912	0.439529
Trauma	0.22193	0.125955	0.07463		0.8591	0.387725	0.0251752										0.34504	0.105135	0.000932944
Trauma*Time	-0.00529	0.005923	0.36067		-0.02337	0.016552	0.148723										-0.00954	0.004423	0.0278693
Resilience	-0.28221	0.053848	1.57041e-07		-0.6804	0.156271	1.12883e-05										-0.33482	0.041885	5.21805e-15
Interaction = Base + BDNF + BDNF*Time + Trauma + Trauma*Time + Resilience + BDNF*Resilience
BDNF*Resilience	0.11182	0.11305	0.316787		0.46594	0.329977	0.150194										0.02835	0.088838	0.745705
NOTE: Time only models do not include covariates. Base models include covariates for age, study site, and intervention. Significance was tested individually for BDNF, Trauma or Resilience with respect to association with the intercept of the outcome measures (reported as BDNF or Trauma or Resilience) and for Trauma and BDNF for association with the slope of the outcome measures (reported as Traum…
