## Supplemental Table 4 for "*FAAH*, *SLC6A4*, and *BDNF* variants are not associated with psychosocial stress and mental health outcomes in a population of Syrian refugee youth"

### Sheet: Sheet1
Table S4: Mixed-effects models testing for the significance of BDNF in females
	Perceived Stress Scale (PSS)				Human Distress Scale (HDISTRESS)				Human Insecurity Scale (HINSECURITY)				Arab Youth Mental Health Scale (AYMH)				Strengths and Difficulties Questionnaire (SDQ)				Children's Revised Impact of Events Scale (CRIES-8)
	Beta	Std. Error	p value		Beta	Std. Error	p value		Beta	Std. Error	p value		Beta	Std. Error	p value		Beta	Std. Error	p value		Beta	Std. Error	p value
Model 1. Testing for effects of BDNF
Time only (Weeks)	-0.044984	0.0169543	0.0081589		-0.20586	0.0443429	4.89049e-06		-0.02434	0.0485725	0.615769		-0.04863	0.020227	0.0163762		-0.063016	0.0126206	8.9976e-07		0.096913	0.033398	0.00392091
BDNF = Base + BDNF + BDNF*Time
BDNF	-0.697307	0.919843	0.441727		-2.49469	2.81691	0.368803						-0.870119	1.1648	0.449029		0.523733	0.741958	0.473377		-0.731229	1.51518	0.623574
BDNF*Time	-0.040678	0.037472	0.269923		0.029011	0.098268	0.7643						-0.011717	0.04423	0.788218		0.001208	0.0276367	0.964677		-0.024256	0.070203	0.725136
Model 2. Testing for effects of BDNF and Trauma exposure
Time only (Weeks)	-0.044984	0.0169543	0.0081589		-0.20586	0.0443429	4.89049e-06						-0.04863	0.020227	0.0163762		-0.063016	0.0126206	8.9976e-07		0.096913	0.033398	0.00392091
BDNF + Trauma = Base + BDNF + BDNF*Time + Trauma + Trauma*Time
BDNF	-0.49063	0.924848	0.413799		-1.74041	2.81649	0.529064						-0.454085	1.14353	0.686013		0.534742	0.749457	0.467421		0.318896	1.39988	0.816429
BDNF*Time	-0.037318	0.03807	0.317717		0.016439	0.099733	0.866575						-0.017582	0.044639	0.688475		0.004126	0.0281316	0.881568		-0.012923	0.070881	0.852945
Trauma	0.22688	0.143665	0.108601		0.958141	0.444071	0.028989						0.593614	0.177387	0.000778344		-0.007073	0.116706	0.950753		1.23489	0.21572	3.30452e-08
Trauma*Time	0.00147	0.006207	0.809022		-0.01572	0.016295	0.325673						-0.008517	0.007279	0.233381		0.00283	0.0045875	0.529044		-0.006731	0.011207	0.54337
Interaction = Base + BDNF + BDNF*Time + Trauma + Trauma*Time
BDNF*Trauma	-0.403969	0.285883	0.151281		-2.24682	0.878643	0.00982034						-0.285343	0.354839	0.411875		-0.297478	0.231968	0.192118		0.132625	0.43227	0.754107
BDNF*Trauma*Time	-0.010061	0.012581	0.413799		0.057099	0.03276	0.0774834						0.00924	0.014743	0.521759		0.004949	0.009295	0.587675		0.005747	0.021716	0.786262
Model 3. Testing for effects of BDNF and Resilience
Time only (Weeks)	-0.050488	0.0187149	0.00715833		-0.21633	0.0511412	3.76561e-05		-0.04485	0.0509271	0.379451		-0.04771	0.0219083	0.029786		-0.049532	0.0133641	0.000259803		0.093573	0.0332178	0.0050199
BDNF = Base + BDNF + BDNF*Time
BDNF	-1.81741	1.14868	0.108678		-5.64703	3.35611	0.0879047						-1.35131	1.47484	0.351388		-0.281187	0.839742	0.73234		-0.441221	1.8031	0.802426
BDNF*Time	-0.013287	0.042158	0.747964		0.109838	0.11523	0.330351						-0.018932	0.048751	0.691039		-0.002247	0.029674	0.938231		-0.031928	0.07245	0.652456
BDNF + Resilience = Base + BDNF + BDNF*Time + Trauma + Trauma*Time + Resilience
BDNF	-0.9508	1.02043	0.339301		-3.50486	3.13938	0.252124						-0.42505	1.34855	0.746193		0.096159	0.798345	0.901555		0.751856	1.6751	0.644101
BDNF*Time	-0.02598	0.040367	0.509885		0.04312	0.116294	0.70328						-0.04801	0.048381	0.307528		-0.225593	0.046449	0.686303		-0.022355	0.071991	0.749518
Trauma	0.30007	0.149437	0.0408789		1.49967	0.468655	0.00131215						0.66692	0.197683	0.000690843		0.068085	0.117536	0.552712		1.28039	0.242108	2.53728e-07
Trauma*Time	0.00386	0.006324	0.531384		-0.02954	0.018164	0.0957066						-0.01034	0.007489	0.157906		0.002652	0.004574	0.55105		-0.007732	0.011051	0.471361
Resilience	-0.43432	0.062379	1.52503e-11		-0.54645	0.182249	0.00391352						-0.34752	0.076806	1.02815e-05		-0.011562	0.029449	1.25467e-06		0.024087	0.104165	0.811715
Interaction = Base + BDNF + BDNF*Time + Trauma + Trauma*Time + Resilience + BDNF*Resilience
BDNF*Resilience	0.28975	0.134674	0.0274314		-0.01845	0.395511	0.961979						-0.04273	0.166273	0.791933		0.027003	0.100732	0.783549		0.118552	0.23145	0.608358
NOTE: Time only models do not include covariates. Base models include covariates for age, study site, and intervention. Significance was tested individually for BDNF, Trauma or Resilience with respect to association with the intercept of the outcome measures (reported as BDNF or Trauma or Resilience) and for Trauma and BDNF for association with the slope of the outcome measures (reported as Traum…
